# Distinct tumor architectures for metastatic colonization of the brain

**DOI:** 10.1101/2023.01.27.525190

**Authors:** Siting Gan, Danilo G. Macalinao, Sayyed Hamed Shahoei, Lin Tian, Xin Jin, Harihar Basnet, James T. Muller, Pranita Atri, Evan Seffar, Walid Chatila, Anna-Katerina Hadjantonakis, Nikolaus Schultz, Edi Brogi, Tejus A. Bale, Dana Pe’er, Joan Massagué

## Abstract

Brain metastasis is a dismal cancer complication, hinging on the initial survival and outgrowth of disseminated cancer cells. To understand these crucial early stages of colonization, we investigated two prevalent sources of cerebral relapse, triple-negative (TNBC) and HER2+ breast cancer (HER2BC). We show that these tumor types colonize the brain aggressively, yet with distinct tumor architectures, stromal interfaces, and autocrine growth programs. TNBC forms perivascular sheaths with diffusive contact with astrocytes and microglia. In contrast, HER2BC forms compact spheroids prompted by autonomous extracellular matrix components and segregating stromal cells to their periphery. Single-cell transcriptomic dissection reveals canonical Alzheimer’s disease-associated microglia (DAM) responses. Differential engagement of tumor-DAM signaling through the receptor AXL suggests specific pro-metastatic functions of the tumor architecture in both TNBC perivascular and HER2BC spheroidal colonies. The distinct spatial features of these two highly efficient modes of brain colonization have relevance for leveraging the stroma to treat brain metastasis.
