## Supplementary table 1 for "Distinct tumor architectures for metastatic colonization of the brain"

### Sheet: Fig. 2 Supplement
Cluster name	Gene markers					Description	Region	Developmental compartment	Neurotransmitter	Taxonomy group	Probable location
Collected from commonly used scRNA-seq cell type markers
BMDM	Ccr2	Itga4	Itgal			Bone marrow-derived macrophages
NK	Klrk1	Ncr1	Nkg7			NK cells
NEUT	Csf3r					Neutrophils
BAM	Cbr2	Mrc1	Ms4a7	Pf4	Stab1	Border associated macrophages
BC	Cd19	Cd79a	Ms4a1			B cells
Obtained from the Atlas of the Adolescent Mouse Brain
PVM1	Pf4	Cd74	Lyz2	Ms4a7	Ccl24	Perivascular macrophages	CNS	Mesoderm		Perivascular macrophages	CNS
PVM2	Pf4	Cxcl2	Lyz2	Ccl7	Mrc1	Perivascular macrophages, activated	CNS	Mesoderm		Perivascular macrophages	CNS
MGL2	Tmem119	Casp8	Selplg	Csf1r	Ctss	Microglia, activated	CNS	Mesoderm		Microglia	CNS
MGL3	Ccl4	Tnf	Ccl3	Ccrl2	Bcl2a1b	Microglia, activated	CNS	Mesoderm		Microglia	CNS
MGL1	P2ry12	Ccr6	Gpr34	Trem2	Ctss	Microglia	CNS	Mesoderm		Microglia	CNS
CBGRC	Cbln3	Gabra6	Pax6	Grm4	Nrep	Granule neurons, cerebellum	Cerebellum	Rhombencephalon	Glutamate (VGLUT1)	Cerebellum neurons	Cerebellum
OBNBL3	Igfbpl1	Tiam2	Dlx2	Dlx1	Dlx6os1	Neuroblasts, olfactory bulb	Olfactory bulb	Telencephalon	GABA	Non-glutamatergic neuroblasts	Olfactory bulb
SZNBL	2810417H13Rik	Cdca7	Rrm2	Ube2c	Top2a	Neuronal intermidate progenitor cells	Striatum dorsal, Striatum ventral, Dentate gyrus	Telencephalon	GABA	Non-glutamatergic neuroblasts	Sub ventricular zone, Dentate gyrus
OEC	Prss56	Mgst1	Clca3a1	Fabp7	Ccdc80	Olfactory ensheathing cells	Olfactory bulb	Neural crest		Olfactory ensheathing cells	Olfactory bulb
ACOB	Islr	Slc6a11	Gldc	Slc13a3	Igfbp2	Olfactory astrocytes	Olfactory bulb	Telencephalon		Astrocytes	Olfactory bulb periglomerular layer
ACNT1	Slc7a10	Mfsd2a	Fgfr3	Cldn10	Gjb6	Non-telencephalon astrocytes, protoplasmic	Hypothalamus,Thalamus,Midbrain dorsal,Midbrain ventral,Pons,Medulla,Spinal cord	Diencephalon,Mesencephalon,Rhombencephalon,Spinal cord		Astrocytes	Non-telencephalon
ACTE2	Ppp1r3g	Gm11627	Mfge8	Cldn10	S1pr1	Telencephalon astrocytes, protoplasmic	Telencephalon	Telencephalon		Astrocytes	Telencephalon
RGSZ	2810459M11Rik	Gm14964	Mlc1	Riiad1	E130114P18Rik	Telencephalon astrocytes, protoplasmic	Telencephalon	Telencephalon		Astrocytes	Telencephalon
ACTE1	Fam107a	Cbs	Mlc1	Ntsr2	Clu	Telencephalon astrocytes, fibrous	Telencephalon	Telencephalon		Astrocytes	Telencephalon
ACBG	Gdf10	Timp4	Id4	A2m	Dao	Bergmann glia	Cerebellum	Rhombencephalon		Astrocytes	Cerebellum
CHOR	Ttr	Folr1	Clic6	Kl	Slc4a5	Chorid plexus epithelial cells	Medulla,Thalamus	CNS		Choroid epithelial cells	Medulla,Thalamus
EPEN	Ccdc153	Krt15	Tmem212	Hdc	2410004P03Rik	Ependymal cells	Brain	CNS		Ependymal cells	Brain
HYPEN	Spp2	Sspo	Wfdc2	Spdef	Fam216b	Ependymal cells	Brain	CNS		Ependymal cells	Brain
VECV	Ly6c1	Scgb3a1	Cldn5	Ly6a	Pltp	Vascular endothelial cells, venous	CNS	Mesoderm		Vascular endothelial cells	CNS
VLMC1	Dcn	Fam180a	Nupr1	Tbx18	Col1a1	Vascular leptomeningeal cells	CNS	Neural crest		Vascular and leptomeningeal cells	CNS
VSMCA	Acta2	Mustn1	Tagln	Myh11	Map3k7cl	Vascular smooth muscle cells, arterial	CNS	Mesoderm		Vascular smooth muscle cells	CNS
ABC	Mgp	Slc47a1	Dapl1	Lypd2	Thbd	Vascular leptomeningeal cells	CNS	Neural crest		Vascular and leptomeningeal cells	Pia/meninges surface
PER2	Ecscr	Tbxa2r	Cd93	Ctla2a	Apln	Pericytes, possibly mixed with VENC	CNS	Mesoderm		Pericytes	CNS
PER3	Kcnj8	Anpep	Vtn	Cox4i2	P2ry14	Pericytes	CNS	Mesoderm		Vascular smooth muscle cells	CNS
PER1	Higd1b	Degs2	Ndufa4l2	Rgs5	Flt1	Pericytes	CNS	Mesoderm		Pericytes	CNS
OPC	Pdgfra	C1ql1	Sapcd2	Emid1	Lhfpl3	Oligodendrocytes precursor cells	CNS	CNS		Oligodendrocyte precursor cells	CNS
MFOL1	Ccp110	Snx33	Hhip	Tmem88b	Arap2	Myelin forming oligodendrocytes (MFOL)	CNS	CNS		Oligodendrocytes	Pons/medulla (possible batch effect)
MOL1	Opalin	Ninj2	Efhd1	Mal	Ppp1r14a	Mature oligodendrocytes	CNS	CNS		Oligodendrocytes	CNS
MOL2	Hapln2	Dock5	Anln	Ugt8a	Gjb1	Mature oligodendrocytes, hindbrain	CNS	CNS		Oligodendrocytes	Pons/medulla (possible batch effect)
