## Supplementary table 5 for "Distinct tumor architectures for metastatic colonization of the brain"

### Sheet: Sheet1
NAME	GS<br> follow link to MSigDB	SIZE	ES	NES	NOM p-val	FDR q-val	FWER p-val	RANK AT MAX	LEADING EDGE
Positively enriched
HALLMARK_OXIDATIVE_PHOSPHORYLATION	HALLMARK_OXIDATIVE_PHOSPHORYLATION	57	0.590542	2.39618	0	0	0	303	tags=84%, list=36%, signal=123%
SPP1-EXPRESSING_AXON_TRACT-ASSOCIATED_MG	SPP1-EXPRESSING_AXON_TRACT-ASSOCIATED_MG	49	0.544468	2.17314	0	0	0	120	tags=45%, list=14%, signal=49%
HALLMARK_GLYCOLYSIS	HALLMARK_GLYCOLYSIS	18	0.679354	2.17049	0	0	0	131	tags=61%, list=16%, signal=71%
DISEASE-ASSOCIATED_MG	DISEASE-ASSOCIATED_MG	41	0.500077	1.94736	0	0.0047649	0.022	270	tags=61%, list=32%, signal=86%
DISEASE-SHARED_MG	DISEASE-SHARED_MG	10	0.703428	1.93016	0	0.00468717	0.027	111	tags=70%, list=13%, signal=80%
INJURY_RESPONSIVE_MG	INJURY_RESPONSIVE_MG	127	0.395141	1.78093	0	0.020247	0.13	483	tags=80%, list=58%, signal=161%
HALLMARK_HYPOXIA	HALLMARK_HYPOXIA	28	0.487195	1.73975	0.00339367	0.0296742	0.212	176	tags=32%, list=21%, signal=39%
HALLMARK_FATTY_ACID_METABOLISM	HALLMARK_FATTY_ACID_METABOLISM	9	0.603839	1.62431	0.0178799	0.0764197	0.512	21	tags=44%, list=3%, signal=45%
HALLMARK_REACTIVE_OXIGEN_SPECIES_PATHWAY	HALLMARK_REACTIVE_OXIGEN_SPECIES_PATHWAY	10	0.588176	1.60295	0.0175	0.0812612	0.574	22	tags=40%, list=3%, signal=41%
HALLMARK_MYC_TARGETS_V1	HALLMARK_MYC_TARGETS_V1	44	0.407231	1.5782	0.0130861	0.0918926	0.658	471	tags=89%, list=56%, signal=192%
SPITTAU_DAM CONSERVED	SPITTAU_DAM CONSERVED	13	0.531528	1.5584	0.0334988	0.0989314	0.733	173	tags=46%, list=21%, signal=57%
HALLMARK_PEROXISOME	HALLMARK_PEROXISOME	8	0.573186	1.45499	0.0614973	0.189667	0.932	295	tags=75%, list=35%, signal=115%
HALLMARK_ADIPOGENESIS	HALLMARK_ADIPOGENESIS	20	0.439092	1.44877	0.0671296	0.181361	0.939	321	tags=70%, list=38%, signal=111%
HALLMARK_DNA_REPAIR	HALLMARK_DNA_REPAIR	14	0.476113	1.43396	0.0752823	0.187635	0.954	331	tags=71%, list=39%, signal=116%
Negatively enriched
TGFB_IN_VIVO_UP	TGFB_IN_VIVO_UP	26	-0.81709	-3.91831	0	0	0	115	tags=69%, list=14%, signal=78%
LRRC33_UP	LRRC33_UP	30	-0.736548	-3.77265	0	0	0	102	tags=47%, list=12%, signal=51%
TGFB_IN_VITRO_UP	TGFB_IN_VITRO_UP	18	-0.758554	-3.45685	0	0	0	115	tags=72%, list=14%, signal=82%
SPITTAU_HOMEOSTATIC	SPITTAU_HOMEOSTATIC	6	-0.936298	-2.57356	0	0	0	60	tags=100%, list=7%, signal=107%
AMIT_HOMEOSTATIC	AMIT_HOMEOSTATIC	5	-0.965186	-2.51522	0	0	0	35	tags=100%, list=4%, signal=104%
HALLMARK_TNFA_SIGNALING_VIA_NFKB	HALLMARK_TNFA_SIGNALING_VIA_NFKB	41	-0.450476	-2.49325	0	0.000192	0.001	256	tags=90%, list=31%, signal=124%
TGFB_IN_VITRO_DN	TGFB_IN_VITRO_DN	5	-0.620648	-1.54801	0.0451389	0.0951164	0.349	322	tags=100%, list=38%, signal=161%
HALLMARK_TGF_BETA_SIGNALING	HALLMARK_TGF_BETA_SIGNALING	6	-0.52524	-1.41628	0.100358	0.148904	0.535	402	tags=100%, list=48%, signal=191%
HALLMARK_ESTROGEN_RESPONSE_EARLY	HALLMARK_ESTROGEN_RESPONSE_EARLY	8	-0.426404	-1.2936	0.159664	0.187503	0.742	48	tags=25%, list=6%, signal=26%
HALLMARK_MYOGENESIS	HALLMARK_MYOGENESIS	8	-0.430284	-1.29593	0.175676	0.204207	0.736	48	tags=38%, list=6%, signal=39%
HALLMARK_MITOTIC_SPINDLE	HALLMARK_MITOTIC_SPINDLE	10	-0.379872	-1.30053	0.138776	0.22312	0.732	76	tags=40%, list=9%, signal=43%
